# Male-Biased Cyp17a2 Orchestrates Antiviral Sexual Dimorphism in Fish via STING Stabilization and Viral Protein Degradation

**DOI:** 10.1101/2025.06.23.661124

**Authors:** Long-Feng Lu, Bao-jie Cui, Sheng-Chi Shi, Yang-Yang Wang, Can Zhang, Xiao Xu, Meng-Ze Tian, Zhen-Qi Li, Na Xu, Zhuo-Cong Li, Dan-Dan Chen, Li Zhou, Gang Zhai, Zhan Yin, Shun Li

**Affiliations:** Key Laboratory of Breeding Biotechnology and Sustainable Aquaculture, Institute of Hydrobiology, Chinese Academy of Sciences, Wuhan, Hubei 430072, China; Laboratory for Marine Biology and Biotechnology, Qingdao Marine Science and Technology Center; University of Chinese Academy of Sciences, Beijing, China; Key Laboratory of Aquaculture Disease Control, Ministry of Agriculture, Wuhan, China; College of Fisheries and Life Science, Dalian Ocean University, Dalian, China; Key Laboratory of Mariculture, Ministry of Education, Ocean University of China, Qingdao 266003, China

**Keywords:** Cyp17a2, Sexual Dimorphism, STING, SVCV, Ubiquitination

## Abstract

Differences in immunity between males and females in living organisms are generally thought to be due to sex hormones and sex chromosomes, and it is often assumed that males have a weaker immune response. Here we report that in fish, males exhibit stronger antiviral immune responses, the male-biased gene *cyp17a2* as a critical mediator of this enhanced response. First, we observed that male zebrafish exhibit enhanced antiviral resistance compared to females, and notably, zebrafish lack sex chromosomes. Through transcriptomic screening, we found that *cyp17a2* was specifically highly expressed in male fish. *Cyp17a2* knockout males were equivalent to wild-type males in terms of sex organs and androgen secretion, but the ability to upregulate IFN as well as antiviral resistance was greatly reduced. Then, Cyp17a2 is identified as a positive IFN regulator which located at endoplasmic reticulum, and specifically interacts with and enhances STING mediated antiviral responses. Mechanistically, Cyp17a2 stabiles STING expression by recruiting the E3 ubiquitin ligase bloodthirsty-related gene family member 32 (btr32), which facilitates K33-linked polyubiquitination. The capacity of IFN induction of Cyp17a2 was abolished when STING is knockdown. Meanwhile, Cyp17a2 also attenuates viral infection directly to strengthen the antiviral capacity as an antiviral protein, Cyp17a2 degrades the spring viremia of carp virus (SVCV) P protein by utilizing USP8 to reduce its K33-linked polyubiquitination. These findings reveal a sex-based regulatory mechanism in teleost antiviral immunity, broadening our understanding of sexual dimorphism in immune responses beyond the conventional roles of sex chromosomes and hormones.
