## Supplementary material for "Male-Biased Cyp17a2 Orchestrates Antiviral Sexual Dimorphism in Fish via STING Stabilization and Viral Protein Degradation": Table S1

### Sheet: Sheet1
Table S1. Primers used in this study.
Name	Sequence (5’→3’)	Purpose
pCMV-Tag2C/Myc/HA-Cyp17a2 -F	CCGGAATTCCGATGTGTTCAGTGAGTGTG	Eukaryotic expression
pCMV-Tag2C/Myc/HA-Cyp17a2-R	CCGCTCGAGTCAGTGTCGAGGTGTGAC
pCMV-Tag2C-MAVS-F	CCGCTCGAGCGATGTCACTGACACGTGAGC
pCMV-Tag2C-MAVS-R	ATTTGCGGCCGCTTAATGATTGAGCTTCCAG
pCMV-Tag2C-TBK1-F	CGCGGATCCCGATGCAGAGTACGGCCAAT
pCMV-Tag2C-TBK1-R	AACTCGAGTCACATCCGCTCCACTG
pCMV-Tag2C/Myc-STING-F	AAAAGCTTATGTCTGTGATGGGAG
pCMV-Tag2C/Myc-STING-R	AACTCGAGGTTTTGTTTCATTGC
pCMV-Tag2C-STING-K203R-F	TGCCAGAGTCCCAAGCAGACCTGGAGAGGAGGAC
pCMV-Tag2C-STING-K203R-R	CTTGGGACTCTGGCATTGAGGGGCAG
pCMV-Tag2C-STING-K221R-F	CCTTCCGGATCTGAGGCTGGACAGGGCAGGAGTGCG
pCMV-Tag2C-STING-K221R-R	GTCCAGCCTCAGATCCGGAAGGTTTTCATGGAAG
pCMV-HA-STING-TM-F	AAAAGCTTATGTCTGTGATGGGAG
pCMV-HA-STING-TM-R	CCGCTCGAG TTAGACGTTCACC TCTAAAG
Pcmv-HA-STING-ΔTM-F	CCGGAATTCCGATGAGAGAATACTCTAGAAG
pCMV-HA-STING-∆TM-R	AACTCGAGGTTTTGTTTCATTGC
pCMV-Tag2C-IRF3-F	AAGGTACCATGACTCAAGCAAAACCG
pCMV-Tag2C-IRF3-R	AACTCGAGGCAGAGCTCCATCA
pCMV-Tag2C-IRF7-F	AAGGTACCATGCAGAGCACAAATGC
pCMV-Tag2C-IRF7-R	AACTCGAGTTCCACTGAAGGCA
pCMV-Tag2C/Myc-btr32-F	CGGAATTCCGATGGCGTCCTCCAGTGTTTTG
pCMV-Tag2C/Myc-btr32-R	AAAAGCGGCCGCTTAATAGACAGGTGTGATG
pCMV-Tag2C/Myc-btr32-ΔRING-F	CGGAATTCCGATGGCGTCCTCCAGTGTTTTGTTTAACCAGCAGCTCAGTCT
pCMV-Tag2C/Myc-btr32-∆BBOX-F	CCAGCAGCTCAGTCTAGGAAATCAACTTGTTGAAACAC
pCMV-Tag2C/Myc-btr32-∆BBOX-R	GTGTTTCAACAAGTTGATTTCCTAGACTGAGCTGCTGG
pCMV-Tag2C/Myc-btr32-ΔSPRY-R	AAAGCGGCCGCTTAGTACTTCTGTACCCACT
pCMV-Tag2C-TRAIP-F	CGGAATTCCGATGCCCATTCGAGCATAC
pCMV-Tag2C-TRAIP-R	CCGCTCGAG TTATTCCAAGAACCCGTCC
pCMV-Tag2C-SOCS3a-F	CGGAATTCCG ATGATAACCCACAGCAAG
pCMV-Tag2C-SOCS3a-R	CCGCTCGAGTTAAATAGGGGCGTCATAC
pCMV-HA-USP7-F	CCGCTCGAGCGATGGATAAACCTGGGGAC
pCMV-HA-USP7-R	ATTTGCGGCCGCTCAGTTGTGAATCTTGATC
pCMV-HA/Myc-USP8-F	CGGAATTCCGATGCCGTCCGTGTCCAGC
pCMV-HA/Myc-USP8-R	CCGCTCGAGTCATAGAGAGGAGTAGAAG
pCMV-HA-USP8-1-301-R	CCGCTCGAGTTACCAGCTCTCGTATCCTC
pCMV-HA-USP8-302-733-F	CGGAATTCCGATGCTGCTGTTTTACCCCATG
pCMV-HA-USP8-302-733-R	CCGCTCGAGTTACAGCGGCCCCTGGCCTC
pCMV-HA-USP8-734-1067-F	CGGAATTCCGATGCTGACGGGCCTCCGC
pCMV-Tag2C-N-F	CCGGAATTCCGATGAGTGTCATTCGGATCAA
pCMV-Tag2C-N-R	CCGCTCGAGTTATCCATAGGTTTGTTTTATCC
pCMV-Tag2C/Myc/HA-P-F	CCGGAATTCCGATGTCTCTACATTCGAAATTG
pCMV-Tag2C/Myc/HA-P-R	CCGCTCGAGTTACAACCTATATTTTTGATAC
pCMV-Myc-P-K12R-F	CCGGAATTCGGATGTCTCTACATTCGAAATTGTCAGAAAGTCTTCGGGCTTATGCTAATTTAG
pCMV-Myc-P-K12R-R	CCGCTCGAGTTACAACCTATATTTTTGAT
pCMV-Tag2C-G-F	CGGGGTACCATGGGATCTATCATCAGCTACATC
pCMV-Tag2C-G-R	CCGCTCGAGTCATTTATCGTCATCATCTTTGTAGTCCTTGTCATCATCGTCCTTATAGTCCTTATCGTCGTCATCCTTGTAATCAACTAAAGACCGCATTTCG
mCherry-STING-F	CGCGGATCCGCCACCATGTCTGTGATGGGAG
mCherry-STING-R	CCGGAATTCCGGTTTTGTTTCATTGC
mCherry-STING-TM-R	CCGGAATTCCGGACGTTCACCTCTAAAG
mCherry-STING-ΔTM-F	CGCGGATCCGCCACCATGAGAGAATACTCTAGAAG
mCherry-P-F	CGCGGATCCGCCACCATGTCTCTACATTCGAAATG
mCherry-P-R	CCGGAATTCCGCAACCTATATTTTTGATAC
mCherry-Cyp17a2-F	CGCGGATCCGCCACCATGTGTTCAGTGAGTGTG
mCherry-Cyp17a2-R	CCGGAATTCCGGTGTCGAGGTGTGACTGT
pEGFP-N3-Cyp17a2-F	ATCTCGAGCTCAAGCTTCGAATTCAAGCTTGCCACCATGTGTTCAGTGAGTGTG
pEGFP-N3-Cyp17a2-R	ACAGTCACACCTCGACACCGTGCAGTCGACGGTACCGC
pEGFP-N3-btr32-F	CTAGCTAGCATGGCGTCCTCCAGTGTTTTG
pEGFP-N3-btr32-R	CGGGGTACCATAGACAGGTGTGATGATCAG
sh-cyp17a2#1-F	CCGGGGAGAATCTCTAGCCAGAATTCTCGAGTCTTGGCTTTATAAACCACCCTTTTTG	Knock-down
sh-cyp17a2#1-R	AATTCAAAAAGGAGAATCTCTAGCCAGAATTCTCGAGTCTTGGCTTTATAAACCACCC
sh-cyp17a2#2-F	CCGGGGTAAACATGTGGGCGATTCACTCGAGTCTTGGCTTTATAAACCACCCTTTTTG
sh-cyp17a2#2-R	AATTCAAAAAGGTAAACATGTGGGCGATTCACTCGAGAGATCTCACGTATGGCAGTGC
sh-sting#1-F	CCGGGCAATATTGGTGATGCTATTGCTCGAGCAATAGCATCACCAATATTGCTTTTTG
sh-sting#1-R	AATTCAAAAAGCAATATTGGTGATGCTATTGCTCGAGCAATAGCATCACCAATATTGC
sh-sting#2-F	CCGGGCTTCTTACACTGGTGTTTGTCTCGAGACAAACACCAGTGTAAGAAGCTTTTTG
sh-sting#2-R	AATTCAAAAAGCTTCTTACACTGGTGTTTGTCTCGAGACAAACACCAGTGTAAGAAGC
sh-btr32#1-F	CCGGGCTCTTACTGTGAGAATCACCCTCGAGGGTGATTCTCACAGTAAGAGCTTTTTG
sh-btr32#1-R	AATTCAAAAAGCTCTTACTGTGAGAATCACCCTCGAGGGTGATTCTCACAGTAAGAGC
sh-btr32#2-F	CCGGGGATTACATATGCCCGAAACACTCGAGTGTTTCGGGCATATGTAATCCTTTTTG
sh-btr32#2-R	AATTCAAAAAGGATTACATATGCCCGAAACACTCGAGTGTTTCGGGCATATGTAATCC
sh-usp8#1-F	CCGGGCGCCTGTAAGATCTTCAAGGCTCGAGCCTTGAAGATCTTACAGGCGCTTTTTG
sh-usp8#1-R	AATTCAAAAAGCGCCTGTAAGATCTTCAAGGCTCGAGCCTTGAAGATCTTACAGGCGC
sh-usp8#2-F	CCGGGCAGCTTTAAGAAGGCCATTGCTCGAGCAATGGCCTTCTTAAAGCTGCTTTTTG
sh-usp8#2-R	AATTCAAAAAGCAGCTTTAAGAAGGCCATTGCTCGAGCAATGGCCTTCTTAAAGCTGC
Cyp17a2-F	CTGCAGGGGTCAGAGTTCAG	Real-time PCR
Cyp17a2-R	GAAGATGTCCACGAGTCCCC
epc-ifn-F	ATGAAAACTCAAATGTGGACGTA
epc-ifn-R	GATAGTTTCCACCCTTTCCTTAA
epc-vig1-F	AGCGAGGCTTACGACTTCTG
epc-vig1-R	GCACCAACTCTCCCAGAAAA
epc-β-actin-F	CCGTGACATCAAGGAGAAGCT
epc-β-actin-R	TCATGGATACCGCAAGATTCC
Dr-β-actin-F	CCGTGACATCAAGGAGAAGCT
Dr-β-actin-R	TCGTGGATACCGCAAGATTCC
g-F	CGACCTGGATTAGACTTG
g-R	AATGTTCCGTTTCTCACT
l-F	GCCCACTTTGCATCCAGTCC
l-R	GAGATGCCACAGACTCCTCC
m-F	TACTCCTCCCACTTACGA
m-R	CAAGAGTCCGAGAAGGTC
n-F	TGAGTGCTGAGGACGAT
n-R	TTTGTGAGTTGCCGTTA
p-F	TTGGACCTGGGATAGTGA
p-R	CTTGCTTGGTTTGTGGG
