## Supplementary material for "Male-Biased Cyp17a2 Orchestrates Antiviral Sexual Dimorphism in Fish via STING Stabilization and Viral Protein Degradation": Table S3

### Sheet: Sheet1
Heatmap view of mRNA variations of SVCV-activated ISG sets in the Cyp17a2-overexpressing cells
id	FPKM_Cyp17a2_SV-2	FPKM_Vector_SV-2
irf4a	0.183506	0.0156769
stat1b	9.18197	1.51121
irf7	21.5109	4.03574
stat2	18.2259	5.07355
mavs	5.77906	1.98201
irf9	18.2553	6.83163
irf8	0.071914	0.0270318
stat6	13.0905	5.12949
socs5a	3.2472	1.31805
irf5	4.32906	1.79584
ddx58	10.6033	4.6298
ifnphi2	0.602941	0.266635
otud5a	6.06908	2.70879
irf1b	15.4367	7.01327
max	28.6269	14.1808
irf3	11.8501	5.89363
jak1	33.3936	17.4081
ikbkg	7.74846	4.13987
dhx58	11.0073	6.47095
myd88	7.77237	4.6573
tank	13.6531	8.73602
sike1	18.2046	11.7981
traf6	6.52269	4.29793
traf3ip2a	0.688783	0.559003
nfkb1	1.4091	1.18127
traf2b	30.014	27.0362
traf3	8.15968	11.4003
irf10	0.454062	0.711155

### Sheet: Sheet2
Heatmap view of mRNA variations of SVCV-activated ISG sets in the cyp17a2 knockdown cells
id	FPKM_sh-cyp17a2#2-SVCV	FPKM_shNC-SVCV
cxcl20	0.0476641	1e-08
tnfa	0.440198	0.108568
dhx58	6.30983	1.70286
cxcl8a	6.18812	1.75065
traf3	10.431	4.43118
irf3	10.4208	11.9536
ikbke	1.38203	1.6223
ripk1l	3.50229	4.32886
tank	11.4793	14.8574
ddx3xb	70.2836	91.0405
ikbkg	5.79107	8.0542
casp10	2.68428	3.78306
chuk	4.47681	6.38651
trim25	2.91429	4.229
traf6	5.02186	7.61212
otud5a	5.63393	8.70932
sike1	17.1976	26.6901
map3k1	1.18584	1.85521
otud5b	8.17976	12.8963
tradd	20.6459	32.8302
ikbkb	9.98769	16.3069
fadd	21.5868	36.3259
rela	6.31486	10.7376
mavs	3.98436	6.97837
nlrx1	2.24665	4.04397
ddx3xa	25.4834	46.2693
nfkb1	0.498171	0.994099
cylda	5.79764	11.9474
map3k7	6.0465	12.7052
tbkbp1	0.42634	1.10886
traf2a	0.945239	2.46113
cyldl	0.542714	1.433
azi2	0.400759	1.10702
cyldb	1e-08	0.00905134
sting1	1e-08	0.0211532
ifnphi3	1e-08	0.0458206
